# Isolation and genome sequencing of 14 *Spongia* sp. bacterial associates expands the taxonomic and functional breadth of the cultivatable marine sponge microbiome

**DOI:** 10.1101/2020.03.20.000216

**Authors:** Elham Karimi, Rodrigo Costa

**Affiliations:** Center of Marine Sciences-CCMAR, Faculty of Science and Technology, Campus of Gambelas, University of Algarve, 8005-139 Faro, Portugal; Institute for Bioengineering and Biosciences (IBB), Instituto Superior Tecnico, Universidade de Lisboa, 1049-001 Lisbon, Portugal; Department of Energy, Joint Genome Institute, Walnut Creek, California, USA, and Lawrence Berkeley National Laboratory, Berkeley, California, USA

**Keywords:** Porifera, genomics, host-microbe interactions, symbiosis, marine microbiology, secondary metabolite

## Abstract

Marine sponges live with complex microbial consortia, which have been considered as potential sources of novel natural products. However, the usual recalcitrance of host-associated microorganisms to cultivation makes studying sponge symbionts challenging. To tackle this complexity, exploration of cultivated sponge-associated bacteria and their coding potential is unavoidable. In this study, we isolate and report the draft genome sequences of 14 bacterial strains from the marine sponge *Spongia* sp. using R2A and VXA media. The strains belong to the classes *Actinobacteria, Gammaproteobacteria, Alphaproteobacteria,* and *Cytophagia* spanning 11 formally described genera plus two potentially novel genera in the *Rhodobacteraceae* family and one potentially novel family in the *Cytophagales* order. Functional genomics revealed presumed symbiosis factors typical of specific taxonomic groups (i.e. taurine metabolism genes among the *Alphaproteobacteria,* chitinase encoding genes and eukaryotic-like proteins in the *Cytophagia* genome) while multidrug efflux pumps, also important in host-microbe interactions, were common across all genomes. Moreover, we detected 76 secondary-metabolite biosynthetic gene clusters putatively involved in the production of drug-like compounds or signalling molecules across all genomes, warranting future biotechnologically driven research into their coding potential.
