## Supplementary material for "Isolation and genome sequencing of 14 *Spongia* sp. bacterial associates expands the taxonomic and functional breadth of the cultivatable marine sponge microbiome": Table S1

### Sheet: a) VXA
Table S1. 16S rRNA-based classification (genus level) and closest 16S rRNA gene relatives of bacterial isolates obtained from Spongia sp. on VXA medium.
#	Isolates Code	Sponge Host_Code	Dilution series	Time of Incubation (week)	RDP Classification	Confidence Thershold	Closest NCBI-BLAST 16S rRNA gene relative (% id and accession #)	Multiple closest hits
1	V1	238	3	1	Vibrio	1	gb|CP016228.1| Vibrio crassostreae- 99%	YES
2	V2	238	3	2	Ruegeria	1	gb|KF577029.1| Vibrio sp. VibC-Oc-062- 100%	YES
3	V3	238	3	3	Ruegeria	1	emb|FR693299.1| Rhodobacteraceae bacterium BB29- 100%	YES
4	V5	239	3	1	Vibrio	1	gb|KX001860.1| Vibrio sp. HGLP-47- 100%	YES
5	V6	239	3	1	Vibrio	1	gb|KX001860.1| Vibrio sp. HGLP-47- 100%	YES
6	V7	239	3	1	Vibrio	1	gb|CP016228.1| Vibrio crassostreae- 100%	YES
7	V8	239	3	1	Vibrio	1	gb|KF577029.1| Vibrio sp. VibC-Oc-062- 100%	YES
8	V9	239	3	1	Vibrio	1	gb|KF577029.1| Vibrio sp. VibC-Oc-062- 99%	YES
9	V10	239	3	1	Vibrio	1	gb|CP016228.1| Vibrio crassostreae 9CS106- 99%	YES
10	V11	239	3	1	Vibrio	1	gb|CP016228.1| Vibrio crassostreae- 100%	YES
11	V12	239	3	1	Vibrio	1	gb|KX279478.1| Vibrio sp. strain Vcl_237- 99%	YES
12	V13	239	3	1	Vibrio	1	gb|KF577029.1| Vibrio sp. VibC-Oc-062- 100%	YES
13	V14	239	3	2	Shewanella	1	gb|KF799555.1| Uncultured bacterium clone SanDiego_a2345- 99%	YES
14	V15	239	3	2	Erythrobacter	1	emb|LT673810.1| Erythrobacter citreus- 100%	YES
15	V16	239	3	2	Enterovibrio	1	emb|FN646761.1| Uncultured Enterovibrio sp.- 99%	YES
16	V17	239	3	2	Erythrobacter	1	emb|LT673810.1| Erythrobacter citreus- 99%	YES
17	V18	239	3	2	Microbacterium	1	gb|KC307156.1| Uncultured bacterium clone BF5_1213- 99%	YES
18	V19	239	3	3	Erythrobacter	1	emb|LT673810.1| Erythrobacter citreus- 100%	YES
19	V20	239	4	1	Vibrio	1	gb|KF577029.1| Vibrio sp. VibC-Oc-062- 100%	YES
20	V21	239	4	1	Vibrio	1	gb|KF577029.1| Vibrio sp. VibC-Oc-062- 99%	YES
21	V22	239	4	1	Vibrio	1	gb|KX279478.1| Vibrio sp. strain Vcl_237- 99%	YES
22	V25	241	3	1	Vibrio	1	gb|CP016228.1| Vibrio crassostreae 9CS106- 99%	YES
23	V28	241	3	1	Vibrio	1	gb|CP016228.1| Vibrio crassostreae 9CS106- 100%	YES
24	V29	241	3	1	Vibrio	1	gb|KX279478.1| Vibrio sp. strain Vcl_237- 99%	YES
25	V30	241	3	1	Vibrio	1	gb|KF577065.1| Vibrio sp. VibC-Oc-056- 100%	YES
26	V31	241	3	1	Agarivorans	1	gb|AY576763.1| Gamma proteobacterium 3IV/A02/222- 100%	YES
27	V32	241	3	1	Vibrio	1	gb|CP016177.1| Vibrio breoganii strain FF50- 100%	YES
28	V33	241	3	1	Vibrio	1	gb|KP770094.1| Vibrio sp. NB0080- 99%	YES
29	V34	241	3	1	Vibrio	0.99	gb|KF577029.1| Vibrio sp. VibC-Oc-062- 99%	YES
30	V35	241	3	1	Vibrio	1	gb|CP016228.1| Vibrio crassostreae 9CS106- 99%	YES
31	V36	241	3	2	Agarivorans	1	gb|KF577091.1| Agarivorans sp. VibC-Oc-065- 100%	YES
32	V38	241	4	2	Vibrio	1	gb|KF577029.1| Vibrio sp. VibC-Oc-062- 100%	YES
33	V39	241	4	2	Vibrio	1	gb|KF577029.1| Vibrio sp. VibC-Oc-062- 99%	YES
34	V40	241	4	2	Vibrio	1	gb|KX453256.1| Vibrio sp. hMe27-2- 100%	YES
35	V41	241	4	3	Erythrobacter	1	emb|LT673810.1| Erythrobacter citreus- 100%	YES
36	V42	240	3	1	Vibrio	1	gb|KT121447.1| Vibrio sp. AMAN8- 99%	YES
37	V43	240	3	1	Vibrio	1	gb|CP016228.1| Vibrio crassostreae 9CS106- 995	YES
38	V44	240	3	1	Vibrio	1	gb|CP016177.1| Vibrio breoganii strain FF50- 99%	YES
39	V45	240	3	1	Vibrio	1	gb|KF577029.1| Vibrio sp. VibC-Oc-062- 99%	YES
40	V46	240	3	1	Vibrio	1	gb|CP016177.1| Vibrio breoganii strain FF50- 99%	YES
41	V47	240	3	1	Vibrio	1	gb|JF412217.1| Vibrio gigantis strain S-4- 99%	YES
42	V48	240	3	1	Vibrio	1	gb|KP204142.1| Vibrio celticus strain NSA_10- 99%	YES
43	V49	240	3	1	Vibrio	1	gb|CP016228.1| Vibrio crassostreae 9CS106- 100%	YES
44	V50	240	3	1	Vibrio	1	gb|JN606908.1| Uncultured bacterium clone GA21049d11- 100%	YES
45	V51	240	3	1	Vibrio	1	gb|CP016228.1| Vibrio crassostreae 9CS106- 995	YES
46	V52	240	3	1	Vibrio	1	gb|CP016228.1| Vibrio crassostreae 9CS106- 100%	YES
47	V53	240	3	2	Vibrio	1	gb|CP016177.1| Vibrio breoganii strain FF50- 99%	YES
48	V54	240	3	3	Photobacterium	1	dbj|AB239480.1| Photobacterium phosphoreum- 100%	YES
49	V55	239	3	1	Vibrio	1	gb|CP016229.1| Vibrio crassostreae 9CS106- 100%	YES
50	V56	239	3	1	Vibrio	1	gb|CP016177.1| Vibrio breoganii strain FF50- 100%	YES
51	V57	239	3	1	Vibrio	1	gb|CP016177.1| Vibrio breoganii strain FF50- 99%	YES
52	V58	239	3	1	Vibrio	1	gb|KF577029.1| Vibrio sp. VibC-Oc-062- 100%	YES
53	V59	239	3	1	Vibrio	1	gb|KF577029.1| Vibrio sp. VibC-Oc-062- 99%	YES
54	V60	239	3	2	Vibrio	1	gb|CP016177.1| Vibrio breoganii strain FF50- 100%	YES
55	V61	239	3	2	Shewanella	1	gb|KF799555.1| Uncultured bacterium clone SanDiego_a2345- 99%	YES
56	V62	239	3	2	Shewanella	1	gb|KF799555.1| Uncultured bacterium clone SanDiego_a2345- 99%	YES
57	V63	239	3	1	Vibrio	1	gb|KF577029.1| Vibrio sp. VibC-Oc-062- 99%	YES
58	V64	239	3	1	Vibrio	1	gb|CP016228.1| Vibrio crassostreae 9CS106- 100%	YES
59	V65	239	3	1	Vibrio	1	emb|LN832939.1| Vibrio celticus- 100%	YES
60	V66	239	3	1	Vibrio	1	gb|KF577029.1| Vibrio sp. VibC-Oc-062- 99%	YES
61	V67	239	3	1	Vibrio	1	gb|CP016177.1| Vibrio breoganii strain FF50- 100%	YES
62	V68	239	3	1	Vibrio	1	gb|CP016228.1| Vibrio crassostreae 9CS106- 100%	YES
63	V69	239	3	1	Vibrio	1	gb|KF577029.1| Vibrio sp. VibC-Oc-062- 99%	YES
64	V70	239	3	2	Shewanella	1	gb|KF799555.1| Uncultured bacterium clone SanDiego_a2345- 99%	YES
65	V71	239	3	1	Vibrio	1	gb|CP016177.1| Vibrio breoganii strain FF50- 100%	YES
66	V74	239	3	1	Vibrio	1	gb|KF577029.1| Vibrio sp. VibC-Oc-062- 99%	YES
67	V75	239	3	1	Shewanella	1	emb|FN295774.2| Shewanella sp. B237a - 99%	YES
68	V76	239	3	1	Vibrio	1	gb|KT023531.1| Vibrio splendidus strain HQB-14- 100%	YES
69	V77	239	3	1	Vibrio	1	gb|KX279478.1| Vibrio sp. strain Vcl_237- 99%	YES
70	V78	240	3	1	Vibrio	1	gb|KF577029.1| Vibrio sp. VibC-Oc-062- 100%	YES
71	V79	240	3	1	Vibrio	1	gb|CP016228.1| Vibrio crassostreae 9CS106- 99%	YES
72	V80	240	3	1	Vibrio	1	gb|CP016228.1| Vibrio crassostreae 9CS106- 100%	YES
73	V81	240	3	1	Vibrio	1	gb|CP016228.1| Vibrio crassostreae 9CS106 - 100%	YES
74	V82	240	3	1	Vibrio	1	gb|CP016228.1| Vibrio crassostreae 9CS106- 100%	YES
75	V83	240	3	1	Vibrio	1	gb|CP016228.1| Vibrio crassostreae 9CS106- 100%	YES							0
76	V84	240	3	1	Vibrio	1	gb|KF577029.1| Vibrio sp. VibC-Oc-062- 99%	YES
77	V85	240	3	1	Shewanella	1	gb|EU195925.1| Alteromonadaceae bacterium P120- 99%	YES
78	V87	240	3	1	Vibrio	1	gb|CP016228.1| Vibrio crassostreae 9CS106- 99%	YES
79	V88	240	3	1	Vibrio	1	gb|GU584655.1| Uncultured bacterium clone PropaneSIP5-6-16- 99%	YES
80	V89	241	3	1	Vibrio	1	gb|CP016228.1| Vibrio crassostreae 9CS106- 100%	YES
81	V90	241	3	1	Vibrio	1	gb|CP016228.1| Vibrio crassostreae 9CS106- 100%	YES
82	V91	241	3	1	Vibrio	1	gb|KF577029.1| Vibrio sp. VibC-Oc-06- 100%	YES
83	V92	241	3	1	Vibrio	1	gb|KF577029.1| Vibrio sp. VibC-Oc-062- 100%	YES
84	V93	241	3	1	Vibrio	1	gb|KX279478.1| Vibrio sp. strain Vcl_237- 99%	YES
85	V94	241	3	1	Vibrio	1	gb|CP016228.1| Vibrio crassostreae 9CS106- 99%	YES
86	V95	241	3	1	Vibrio	1	gb|GU584655.1| Uncultured bacterium clone PropaneSIP5-6-16- 99%	YES
87	V96	241	3	1	Vibrio	0.98	gb|KF798783.1| Uncultured bacterium clone Woods-Hole_a4413- 99%	YES
88	V97	241	3	1	Vibrio	0.98	gb|KF798783.1| Uncultured bacterium clone Woods-Hole_a4413- 99%	YES
89	V98	241	3	8	Vibrio	1	gb|GU584655.1| Uncultured bacterium clone PropaneSIP5	YES
90	V99	241	3	1	Vibrio	1	gb|GU584655.1| Uncultured bacterium clone PropaneSIP5- 99%	YES
91	V100	241	3	1	Vibrio	1	gb|CP016228.1| Vibrio crassostreae 9CS106- 100%	YES
92	V101	241	3	1	Vibrio	1	gb|CP016228.1| Vibrio crassostreae 9CS106- 99%	YES
93	V102	241	3	1	Vibrio	1	gb|CP016177.1| Vibrio breoganii strain FF50- 100%	YES
94	V104	238	5	1	Alcanivorax	1	gb|GQ408898.1| Alcanivorax sp. EM0487- 100%	YES
95	V106	238	5	1	Vibrio	1	gb|KF577029.1| Vibrio sp. VibC-Oc-062- 100%	YES
96	V107	238	5	1	Vibrio	1	gb|CP016177.1| Vibrio breoganii strain FF50- 99%	YES

### Sheet: b) R2A 1 10
Table S1. 16S rRNA-based classification (genus level) and closest 16S rRNA gene relatives of bacterial isolates obtained from Spongia sp. on R2Amedium.
#	Isolates Code	Sponge Host_Code	Dilution series	Time of Incubation (week)	RDP Classification	confidence threshold	Closest NCBI-BLAST 16S rRNA gene relative (% id and accession #)	Multiple closest hits
1	R1	238	3	1	Pseudovibrio	1	gb|KF582877.1| Pseudovibrio sp. 100%	YES
2	R3	238	3	1	Vibrio	1	gb|CP016228.1| Vibrio crassostreae 100%	YES
3	R4	238	3	1	Pseudovibrio	1	emb|LN909387.1| Pseudovibrio sp. 99%	NO
4	R5	238	3	1	Erythrobacter	1	gb|KR012286.1| Erythrobacter sp. 99%	YES
5	R6	238	3	1	Ruegeria	1	emb|LN909133.1| Ruegeria sp. 99%	YES
6	R7	238	3	1	Ruegeria	1	ref|NR_118639.1| Ruegeria meonggei 100%	YES
7	R8	238	3	1	Pseudovibrio	1	gb|KF582865.1| Pseudovibrio sp. 100%	YES
8	R9	238	3	1	Ruegeria	1	gb|KF582894.1| Ruegeria sp. 995	YES
9	R10	238	3	1	Ruegeria	1	ref|NR_118639.1| Ruegeria meonggei 100%	YES
10	R11	238	3	1	Pseudovibrio	1	gb|KF582877.1| Pseudovibrio sp. 100%	YES
11	R12	238	3	2	Ruegeria	1	gb|KF582894.1| Ruegeria sp. 100%	YES
12	R13	238	3	2	Ruegeria	1	emb|LN909315.1| Ruegeria sp. 1005	YES
13	R14	238	3	2	Ruegeria	1	gb|HQ326349.1| Uncultured bacterium clone SBS-RV-098 99%	YES
14	R15	238	3	2	Ruegeria	1	gb|DQ146982.1| Vibrio sp. 99%	YES
15	R16	238	3	2	Ruegeria	1	gb|KF582894.1| Ruegeria sp. 100%	YES
16	R17	238	3	2	Ruegeria	1	emb|AJ633937.1| Uncultured alpha proteobacterium 99%	YES
17	R18	238	3	2	Ruegeria	1	emb|AM930440.1| Uncultured alpha proteobacterium 99%	YES
18	R20	238	3	2	Ruegeria	1	emb|LN909431.1| Ruegeria sp. 99%	NO
19	R21	238	3	2	Ruegeria	1	emb|LN878539.1| Ruegeria sp. 99%	YES
20	R22	238	3	3	Ruegeria	1	gb|KF582894.1| Ruegeria sp. 100%	YES
21	R23	238	3	3	Ruegeria	1	emb|HE981210.1| Ruegeria sp. 100%	YES
22	R24	238	3	3	Ruegeria	1	gb|KF582894.1| Ruegeria sp. 100%	YES
23	R25	238	3	3	Ruegeria	1	emb|LN909369.1| Ruegeria sp. 995	NO
24	R26	238	3	3	Labrenzia	1	emb|LN878404.1| Labrenzia sp. 100%	YES
25	R27	238	3	4	Labrenzia	1	emb|LN909317.1| Labrenzia sp. 99%	NO
26	R28	238	3	4	Labrenzia	1	emb|LN878404.1| Labrenzia sp. 100%	YES
27	R29	238	4	1	Endozoicomonas	0.85	emb|HE818343.1| Endozoicomonas sp. 98%	YES
28	R30	238	4	1	Ruegeria	1	gb|KF582894.1| Ruegeria sp. 100%	YES
29	R32	238	4	1	Pseudovibrio	1	gb|KF582877.1| Pseudovibrio sp. 100%	YES
30	R33	238	4	1	Pseudovibrio	1	emb|LN909164.1| Pseudovibrio sp. 99%	YES
31	R34	238	4	2	Ruegeria	1	emb|AM930440.1| Uncultured alpha proteobacterium 99%	YES
32	R35	238	4	2	Ruegeria	1	emb|HE962517.1| Tropicibacter mediterraneus 100%	YES
33	R36	238	4	2	Ruegeria	1	emb|AM930440.1| Uncultured alpha proteobacterium 99%	YES
34	R37	238	4	2	Ruegeria	1	emb|AM930440.1| Uncultured alpha proteobacterium 99%	YES
35	R38	238	4	3	Ruegeria	1	gb|DQ227659.1| Alpha proteobacterium D29 100%	YES
36	R39	238	5	1	Psychrobacter	1	gb|KR012289.1| Psychrobacter sp. 100%	YES
37	R40	238	5	1	Labrenzia	1	emb|LN878404.1| Labrenzia sp. 100%	YES
38	R41	238	5	4	Marinicauda	1	gb|KC307402.1| Uncultured bacterium clone BF5_0117 99%	NO
39	R42	239	3	1	Ruegeria	1	gb|KF582894.1| Ruegeria sp. 99%	YES
40	R43	239	3	1	Vibrio	1	gb|CP016228.1| Vibrio crassostreae 99%	YES
41	R44	239	3	1	Shewanella	1	gb|KF799555.1| Uncultured bacterium clone SanDiego_a2345 99%	YES
42	R46	239	3	1	Halomonas	1	gb|HQ623152.1| Halomonas glaciei 99%	YES
43	R47	239	3	1	Ruegeria	1	gb|KF582894.1| Ruegeria sp. 100%	YES
44	R49	239	3	2	Ruegeria	1	emb|LN909315.1| Ruegeria sp. 99%	YES
45	R50	239	3	2	Vibrio	1	gb|CP016177.1| Vibrio breoganii 100%	NO
46	R51	239	3	2	Unclassified-Erythrobacteraceae	1	gb|KX197320.1| Erythrobacter sp. 98%	YES
47	R52	239	3	2	Ruegeria	1	emb|LN909315.1| Ruegeria sp. 99%	YES
48	R53	239	3	2	Labrenzia	1	emb|HE648929.1| Uncultured Labrenzia sp. 99%	YES
49	R54	239	3	2	Labrenzia	1	emb|LN878404.1| Labrenzia sp. 99%	YES
50	R55	239	3	3	Vibrio	1	gb|CP016177.1| Vibrio breoganii 99%	NO
51	R56	239	3	3	Pseudovibrio	1	emb|LN909445.1| Pseudovibrio sp. 100%	NO
52	R58	239	3	3	Unclassified-Rhodobacteraceae	1	gb|KF799896.1| Uncultured bacterium clone SanDiego_a7371 99%	YES
53	R59	239	3	4	Labrenzia	1	emb|LN909150.1| Labrenzia sp. 99%	YES
54	R62	239	4	2	Labrenzia	1	emb|LN909317.1| Labrenzia sp. 99%	NO
55	R63	239	4	2	Vibrio	1	gb|KF577029.1| Vibrio sp. 99%	NO
56	R65	239	4	s	Ruegeria	1	gb|KF582894.1| Ruegeria sp. 100%	YES
57	R66	239	4	2	Ruegeria	1	emb|LN909431.1| Ruegeria sp. 995	NO
58	R70	240	3	1	Photobacterium	1	gb|KC951117.1| Photobacterium sp. 99%	YES
59	R71	240	3	1	Vibrio	1	gb|CP016228.1| Vibrio crassostreae 100%	YES
60	R72	240	3	1	Vibrio	1	gb|CP016228.1| Vibrio crassostreae 100%	YES
61	R73	240	3	2	Vibrio	1	gb|JF412217.1| Vibrio gigantis 100%	YES
62	R74	240	3	2	Ruegeria	1	gb|KF582894.1| Ruegeria sp. 100%	YES
63	R76	240	3	3	Ruegeria	1	gb|KF582894.1| Ruegeria sp. 100%	YES
64	R80	240	3	8	Ruegeria	1	gb|HQ326247.1| Uncultured bacterium clone SBS-FW-015 100%	YES
65	R81	240	3	8	Ruegeria	1	gb|HQ326247.1| Uncultured bacterium clone SBS-FW-015 99%	YES
66	R82	240	3	8	Ruegeria	1	emb|HE818190.1| Ruegeria sp. 99%	YES
67	R83	240	3	8	Ruegeria	1	gb|HQ326247.1| Uncultured bacterium clone SBS-FW-015 99%	YES
68	R85	240	4	3	Ruegeria	1	emb|HE818190.1| Ruegeria sp. 99%	YES
69	R86	240	4	8	Ruegeria	1	gb|HQ326247.1| Uncultured bacterium clone SBS-FW-015 99%	YES
70	R87	241	3	1	Vibrio	1	gb|CP016228.1| Vibrio crassostreae 100%	NO
71	R88	241	3	1	Arthrobacter	1	gb|KJ190971.1| Arthrobacter sp. 100%	YES
72	R89	241	3	1	Vibrio	1	gb|KX108991.1| Vibrio sp. 99%	YES
73	R91	241	3	2	Vibrio	1	gb|CP016177.1| Vibrio breoganii 99%	NO
74	R92	241	3	3	Vibrio	1	gb|KF577029.1| Vibrio sp. 100%	NO
75	R93	241	3	3	Ruegeria	1	gb|KF582894.1| Ruegeria sp. 99%	YES
76	R94	241	3	8	Unclassified-Rhodobacteraceae	1	gb|KF799896.1| Uncultured bacterium clone SanDiego_a7371 99%	YES
77	R95	241	4	2	Vibrio	1	gb|CP016177.1| Vibrio breoganii 99%	NO
78	R96	241	4	2	Vibrio	1	gb|KF577029.1| Vibrio sp. 100%	NO
79	R98	241	4	8	Vibrio	1	gb|KF577029.1| Vibrio sp. 99%	NO
80	R100	238	3	1	Pseudovibrio	1	gb|KF582877.1| Pseudovibrio sp. 100%	YES
81	R101	238	3	1	Ruegeria	1	gb|KF582894.1| Ruegeria sp. 99%	YES
82	R104	238	3	1	Ruegeria	1	gb|KF582894.1| Ruegeria sp. 100%	YES
83	R105	238	3	1	Pseudovibrio	1	gb|KF582881.1| Pseudovibrio sp. 100%	NO
84	R106	238	3	2	Ruegeria	1	gb|JF411475.1| Bacterium 1H214 99%	YES
85	R107	238	3	2	Ruegeria	1	emb|AJ633937.1| Uncultured alpha proteobacterium 99%	YES
86	R108	238	3	3	Pseudovibrio	1	gb|KF582877.1| Pseudovibrio sp. 100%	YES
87	R109	238	3	8	Ruegeria	1	emb|AM930440.1| Uncultured alpha proteobacterium 99%	YES
88	R110	239	3	1	Shewanell	1	gb|KF799555.1| Uncultured bacterium clone SanDiego_a2345 99%	YES
89	R112	239	3	2	Lentilitoribacter	1	gb|KX177058.1| Uncultured bacterium clone MSS-17G03 99%	YES
90	R113	239	3	2	Ruegeria	1	emb|AJ633937.1| Uncultured alpha proteobacterium 99%	YES
91	R114	239	3	2	Labrenzia	1	emb|LN878599.1| Labrenzia sp. 99%	YES
92	R115	239	3	2	Labrenzia	1	gb|EF512127.1| Stappia alba 99%	YES
93	R116	239	3	2	Labrenzia	1	emb|LN878599.1| Labrenzia sp. 99%	YES
94	R117	239	3	2	Ruegeria	1	gb|KF582894.1| Ruegeria sp. 100%	YES
95	R118	239	3	3	Unclassified-Rhodobacteraceae	1	gb|KF799896.1| Uncultured bacterium clone SanDiego_a7371 99%	YES
96	R119	239	3	3	Ruegeria	1	emb|LN878627.1| Ruegeria sp. 100%	YES
97	R120	239	3	3	Ruegeria	1	emb|AJ633937.1| Uncultured alpha proteobacterium 99%	YES
98	R121	239	3	3	Pelagibius	0.96	emb|FR693291.1| Rhodospirillaceae bacterium 99%	YES
99	R122	239	3	8	Sphingorhabdus	1	ref|NR_134813.1| Sphingorhabdus pacifica 99%	YES
100	R123	239	3	8	Ruegeria	1	emb|AM930440.1| Uncultured alpha proteobacterium 99%	YES
101	R124	239	3	1	Vibrio	1	gb|CP016228.1| Vibrio crassostreae 100%	YES
102	R126	239	3	2	Kiloniella	1	emb|LT717343.1| Kiloniella sp. 99%	YES
103	R127	239	4	2	Ruegeria	1	gb|KF582894.1| Ruegeria sp. 99%	YES
104	R128	239	4	2	Ruegeria	1	gb|KF582894.1| Ruegeria sp. 99%	YES
105	R129	239	3	2	Unclassified-Rhodobacteraceae	1	gb|EU290312.1| Uncultured bacterium clone tet2ect1D9 98%	YES
106	R130	239	3	3	Tropicibacter	1	gb|KR003320.1| Marine bacterium I4016 100%	YES
107	R132	240	3	1	Vibrio	1	gb|KP204142.1| Vibrio celticus 99%	YES
108	R134	240	3	1	Photobacterium	1	dbj|AB239480.1| Photobacterium phosphoreum 100%	YES
109	R135	240	3	1	Vibrio	1	gb|CP016228.1| Vibrio crassostreae 100%	YES
110	R136	240	3	1	Vibrio	1	gb|CP016228.1| Vibrio crassostreae 100%	YES
111	R137	240	3	2	Labrenzia	1	gb|JN207956.1| Bacterium EBAD38	YES
112	R138	240	3	2	Ruegeria	1	emb|AJ633937.1| Uncultured alpha proteobacterium 99%	YES
113	R139	240	3	2	Tropicibacter	1	ref|NR_117647.1| Tropicibacter litoreus 99%	YES
114	R140	240	3	2	Ruegeria	1	emb|AJ633937.1| Uncultured alpha proteobacterium 99%	YES
115	R141	240	3	3	Vibrio	1	gb|JQ240800.1| Uncultured bacterium clone en1492-74 99%	YES
116	R142	240	3	3	Vibrio	1	gb|JX024158.1| Uncultured Vibrio sp. clone leech333_A12 99%	YES
117	R143	240	3	8	Ruegeria	1	gb|HQ326247.1| Uncultured bacterium clone SBS-FW-015 100%	YES
118	R144	240	4	1	Vibrio	0.99	emb|AM159569.1| Vibrio sp. DAl 1-3-5 995	YES
119	R145	240	4	2	Vibrio	1	gb|KF577029.1| Vibrio sp. 99%	NO
120	R146	240	4	2	Shimia	0.94	emb|HG423255.2| Shimia sp. 99%	YES
121	R147	240	4	3	Labrenzia	1	gb|JN207956.1| Bacterium EBAD38 99%	YES
122	R148	240	4	4	Unidentified_Cytophagales	0.98	gb|EU491220.1| Uncultured bacterium clone P9X2b7H08 93%	NO
123	R149	238	3	1	Pseudovibrio	1	gb|KF582877.1| Pseudovibrio sp. 100%	YES
124	R150	238	3	1	Labrenzia	1	emb|LN878637.1| Labrenzia sp. 100%	YES
125	R151	238	3	1	Unclassified-Erythrobacteraceae	1	gb|CP016228.1| Vibrio crassostreae 100%	YES
126	R152	238	3	1	Unclassified-Rhodobacteraceae	1	ref|NR_137204.1| Shimia sagamensis 99%	YES
127	R154	238	3	2	Labrenzia	1	gb|EF512127.1| Stappia alba 100%	YES
128	R155	238	3	4	Ruegeria	1	gb|JF719277.1| Ruegeria sp. ws1-3 99%	YES
129	R159	238	3	8	Dietzia	1	gb|KU601225.1| Dietzia maris 100%	YES
130	R156	238	3	8	Tropicibacter	0.99	ref|NR_117647.1| Tropicibacter litoreus 99%	YES
131	R160	238	4	1	Pseudovibrio	1	gb|KF582877.1| Pseudovibrio sp. 100%	YES
132	R161	238	4	1	Pseudovibrio	1	gb|KF582877.1| Pseudovibrio sp. 100%	YES
133	R162	238	4	2	Ruegeria	1	emb|AM930440.1| Uncultured alpha proteobacterium 99%	YES
134	R163	238	5	1	Labrenzia	1	emb|LN878404.1| Labrenzia sp. 100%	YES
135	R166	239	3	2	Labrenzia	1	gb|EF512127.1| Stappia alba 100%	YES
136	R167	240	3	2	Labrenzia	1	gb|JN207956.1| Bacterium EBAD38 99%	YES
137	R169	240	3	2	Ruegeria	1	emb|FR693299.1| Rhodobacteraceae bacterium 99%	YES
138	R170	240	3	3	Ruegeria	1	gb|KU845482.1| Ruegeria sp. 99%	YES
139	R171	240	4	2	Labrenzia	1	gb|JN207956.1| Bacterium EBAD38 99%	YES
140	R176	241	3	1	Vibrio	1	gb|KF577065.1| Vibrio sp. 100%	YES
141	R177	241	3	1	Vibrio	1	gb|CP016228.1| Vibrio crassostreae 100%	YES
142	R178	241	3	1	Vibrio	1	gb|CP016228.1| Vibrio crassostreae 100%	YES
143	R180	241	3	3	Tropicibacter	1	gb|KR003320.1| Marine bacterium I4016 100%	YES
144	R181	241	3	8	Unclassified-Rhodobacteraceae	1	gb|KF799896.1| Uncultured bacterium clone SanDiego_a7371 100%	YES
145	R182	241	3	8	Vibrio	1	gb|CP016177.1| Vibrio breoganii 100%	YES
146	R183	241	4	2	Ruegeria	1	emb|FR693299.1| Rhodobacteraceae bacterium BB29 99%	YES
147	R184	241	4	2	Ruegeria	1	gb|JX575282.1| Bacterium 22E1_Frozen 99%	YES
148	R185	241	4	2	Ruegeria	1	gb|KT731328.1| Ruegeria sp. 99%	YES
149	R186	241	4	2	Ruegeria	1	gb|KT731328.1| Ruegeria sp. 99%	YES
150	R187	241	4	2	Ruegeria	1	gb|JX575282.1| Bacterium 22E1_Frozen 99%	YES
151	R188	241	4	2	Ruegeria	1	gb|KJ018057.1| Bacterium CSR-54 99%	YES
152	R189	241	4	2	Ruegeria	1	gb|KT731328.1| Ruegeria sp. 99%	YES
153	R190	241	4	2	Ruegeria	1	gb|KJ018057.1| Bacterium CSR-54 99%	YES
154	R191	241	4	2	Ruegeria	1	emb|FR693299.1| Rhodobacteraceae bacterium 99%	YES
155	R192	241	4	3	Ruegeria	1	gb|JX575282.1| Bacterium 22E1_Frozen 99%	YES
156	R193	241	4	3	Ruegeria	1	gb|KJ018057.1| Bacterium CSR-54 99%	YES
157	R196	241	5	2	Ruegeria	1	gb|KJ018057.1| Bacterium CSR-54 99%	YES
158	R197	241	5	8	Ruegeria	1	gb|KT731328.1| Ruegeria sp. 99%	YES
159	R198	238	5	1	Micrococcus	1	gb|KY494862.1| Micrococcus luteus 100%	YES
160	R200	238	5	1	Micrococcus	1	gb|KY486008.1| Micrococcus luteus 99%	YES
