## Supplementary material for "Isolation and genome sequencing of 14 *Spongia* sp. bacterial associates expands the taxonomic and functional breadth of the cultivatable marine sponge microbiome": Table S2

### Sheet: R2A 1 10& VXA
Table S2. Hierarchical, 16S rRNA gene-based taxonomic affiliation of bacterial isolates retrieved from Spongia sp. on a) 1/10R2A and b) VXA media, with their respective grouping into OTUs at 98% 16S rRNA gene identity. a)								b)
Phylum	Class	Order	Family	Genus	N° isolates	N° OTUs (98%)		Phylum	Class	Order	Family	Genus	N° isolates	N° OTUs (98%)
Actinobacteria	Actinobacteria	Actinomycetales	Micrococcaceae	Arthrobacter	1	1		Proteobacteria	Gammaproteobacteria	Alteromonadales	Alteromonadaceae	Agarivorans	1	1
Actinobacteria	Actinobacteria	Actinomycetales	Dietziaceae	Dietzia	1	1		Proteobacteria	Gammaproteobacteria	Oceanospirillales	Alcanivoracaceae	Alcanivorax	1	1
Proteobacteria	Gammaproteobacteria	Oceanospirillales	Hahellaceae	Endozoicomonas	1	1		Proteobacteria	Gammaproteobacteria	Vibrionales	Vibrionaceae	Enterovibrio	1	1
Proteobacteria	Alphaproteobacteria	Sphingomonadales	Erythrobacteraceae	Erythrobacter	1	1		Proteobacteria	Alphaproteobacteria	Sphingomonadales	Erythrobacteraceae	Erythrobacter	4	1
Proteobacteria	Gammaproteobacteria	Oceanospirillales	Halomonadaceae	Halomonas	1	1		Actinobacteria	Actinobacteria	Actinomycetales	Microbacteriaceae	Microbacterium	1	1
Proteobacteria	Alphaproteobacteria	Kiloniellales	Kiloniellaceae	Kiloniella	1	1		Proteobacteria	Gammaproteobacteria	Vibrionales	Vibrionaceae	Photobacterium	1	1
Proteobacteria	Alphaproteobacteria	Rhodobacterales	Rhodobacteraceae	Labrenzia	19	2		Proteobacteria	Alphaproteobacteria	Rhodobacterales	Rhodobacteraceae	Ruegeria	2	1
Proteobacteria	Alphaproteobacteria	Rhizobiales	Phyllobacteriaceae	Lentilitoribacter	1	1		Proteobacteria	Gammaproteobacteria	Alteromonadales	Shewanellaceae	Shewanella	4	2
Proteobacteria	Alphaproteobacteria	Caulobacterales	Hyphomonadaceae	Marinicauda	1	1		Proteobacteria	Gammaproteobacteria	Vibrionales	Vibrionaceae	Vibrio	77	5
Actinobacteria	Actinobacteria	Actinomycetales	Micrococcacea	Micrococcus	2	1		2	3	7	7	9	92	14
Proteobacteria	Alphaproteobacteria	Rhodospirillales	Rhodospirillaceae	Pelagibius	1	1
Proteobacteria	Gammaproteobacteria	Vibrionales	Vibrionaceae	Photobacterium	2	1
Proteobacteria	Alphaproteobacteria	Rhodobacterales	Rhodobacteraceae	Pseudovibrio	13	1
Proteobacteria	Gammaproteobacteria	Pseudomonadales	Moraxellaceae	Psychrobacter	1	1
Proteobacteria	Alphaproteobacteria	Rhodobacterales	Rhodobacteraceae	Ruegeria	70	9
Proteobacteria	Gammaproteobacteria	Alteromonadales	Shewanellaceae	Shewanella	2	1
Proteobacteria	Alphaproteobacteria	Rhodobacterales	Rhodobacteraceae	Shimia	1	1
Proteobacteria	Alphaproteobacteria	Sphingomonadales	Sphingomonadaceae	Sphingorhabdus	1	1
Proteobacteria	Alphaproteobacteria	Rhodobacterales	Rhodobacteraceae	Tropicibacter	4	2
Proteobacteria	Alphaproteobacteria	Sphingomonadales	Erythrobacteraceae	Unclassified-Erythrobacteraceae	2	2
Proteobacteria	Alphaproteobacteria	Rhodobacterales	Rhodobacteraceae	Unclassified-Rhodobacteraceae	6	3
Bacteroidetes	Cytophagia	Cytophagales	Unclassified	Unclassified_Cytophagales	1	1
Proteobacteria	Gammaproteobacteria	Vibrionales	Vibrionaceae	Vibrio	27	5
3	4	11	13 PLUS 1 N.A	20 Plus 3 N.A	160	40
